# *Trpm8* modulates thermogenesis in a sex-dependent manner without influencing cold-induced bone loss

**DOI:** 10.1101/2020.03.18.996694

**Authors:** Adriana Lelis Carvalho, Annika Treyball, Daniel J. Brooks, Samantha Costa, Ryan J. Neilson, Michaela R. Reagan, Mary L. Bouxsein, Katherine J. Motyl

**Author notes:** Grant Funding:* K01AR067858 to Katherine Motyl, PhD, Principal Investigator, P30GM106391 to Robert Friesel, PhD, Program Director, P30GM103392 to Don St. Germain, MD, Program Director, P20GM121301 to Lucy Liaw, PhD, Program Director, U54GM115516 to Clifford Rosen, MD, Program Director. Address correspondence to:* Katherine J. Motyl, 81 Research Drive, Scarborough, ME 04074.

## Abstract

*Trpm8* (transient receptor potential cation channel, subfamily M, member 8) is expressed by sensory neurons, and it is involved in the detection of cold temperatures. Increased TRPM8 activity triggers an increase in uncoupling protein 1 (*Ucp1*)-dependent brown adipose tissue (BAT) thermogenesis. Bone density and marrow adipose tissue are regulated by rodent housing temperature and brown adipose tissue, suggesting one mediator of this effect may be TRPM8. In order to test whether TRPM8 was involved in the co-regulation of thermogenesis and bone homeostasis, we examined the bone phenotypes of one-year-old *Trpm8* knockout mice (*Trpm8-KO*) and then exposed them to a 4-week cold temperature challenge. Male *Trpm8-KO* mice had lower bone mineral density than WT, with smaller bone size (femur length and cross-sectional area) being the most striking finding, and exhibited a delayed cold acclimation with increased BAT expression of *Ucp1, Dio2* and *Cidea* at the end of the study. In contrast to males, female *Trpm8-KO* mice had low vertebral bone microarchitectural parameters, but no genotype-specific alterations in body temperature. Interestingly, *Trpm8* was not required for cold-induced trabecular bone loss in either sex, but may be required for cold-induced changes in marrow adiposity in males. Furthermore, bone marrow adipose tissue accumulation in females was significantly blunted by *Trpm8* deletion. In summary, we identified sex differences in the role of TRPM8 in maintaining body temperature, bone density and marrow adipose tissue. Identifying mechanisms through which cold temperature and brown adipose tissue influence bone could help to ameliorate potential bone side effects of obesity treatments designed to stimulate thermogenesis.
