## Supplementary material for "*Trpm8* modulates thermogenesis in a sex-dependent manner without influencing cold-induced bone loss": Source Data

### Sheet: Body Temps
Weekly core temperature measurements
	Groups -->	Male WT (n=7)
Timepoints	Weeks	mouse 1	mouse 2	mouse 3	mouse 4	mouse 5	mouse 6	mouse 7
BL (22C)	0	37.2	37.8	38.2	38.2	37.5	37.1	38
1 (18C)	1	36.46	36.6	37.06	37.22	36.76	36.78	37.32
2 (4C)	2	36.44	37.32	37.46	36.84	36.46	36.84	37.22
3 (4C)	3	36.9	37.58	37.42	37.62	36.88	37.48	37.54
4 (4C)	4	37.1333	37.8333	37.0667	37.5333	37.7333	36.5	38.3
	Groups -->	Male Trpm8-KO (n=7)
Timepoints	Weeks	mouse 1	mouse 2	mouse 3	mouse 4	mouse 5	mouse 6	mouse 7
BL (22C)	0	37	36.2	37	38	37.1	36.8	37
1 (18C)	1	36.14	36.34	36.42	36.56	36.18	36.04	36.38
2 (4C)	2	36.52	36.9	36.68	36.7	36.32	35.86	36.22
3 (4C)	3	37.4	36.78	36.86	36.78	36.92	36.66	36.74
4 (4C)	4	37.2333	36.2333	37.4667	36.9	36.3667	37.2	38.7
Weekly core temperature measurements
	Groups -->	Female WT (n=9)
Timepoints	Weeks	mouse 1	mouse 2	mouse 3	mouse 4	mouse 5	mouse 6	mouse 7
BL (22C)	0	36	36.3	37.3	37.4	37	37.9	37.5
1 (18C)	1	36.3	37.14	37.7	37.54	37.44	37.56	37.42
2 (4C)	2	36.94	38.02	38.22	37.88	37.76	38.44	38.28
3 (4C)	3	37.82	38.38	38.66	38.7	38.1	38.44	38.48
4 (4C)	4	37.7	37.6667	38.2333	37.9333	38.1333	39	39.0667
Timepoints	Weeks	mouse 8	mouse 9
BL (22C)	0	36.8	37.5
1 (18C)	1	37.44	37.8
2 (4C)	2	38.56	38.46
3 (4C)	3	38.68	38.48
4 (4C)	4	38.5333	38.9333
	Groups -->	Female Trpm8-KO (n=11)
Timepoints	Weeks	mouse 1	mouse 2	mouse 3	mouse 4	mouse 5	mouse 6	mouse 7
BL (22C)	0	37.7	35.6	36.5	36.3	37	37	37
1 (18C)	1	37.54	36.94	37.36	36.42	37.04	37.7	36.84
2 (4C)	2	38.2	37.66	37.92	37.14	37.86	38.7	38.02
3 (4C)	3	38.52	38.04	37.9	37.26	38.2	38.98	38.2
4 (4C)	4	38.6333	38	37.7	37.4	38.3333	38.3	37.8333
Timepoints	Weeks	mouse 8	mouse 9	mouse 10	mouse 11
BL (22C)	0	36.8	36.1	37.4	36.9
1 (18C)	1	37.26	37.4	37.52	36.94
2 (4C)	2	37.86	38.24	38.4	37.78
3 (4C)	3	38.14	37.9	38.3	37.42
4 (4C)	4	37.8333	37.6667	38.9667	38.7333
Core temperature change during the first 8 hours at cold exposure
	Male WT (n=7)
Time at 4C (hr)	mouse 1	mouse 2	mouse 3	mouse 4	mouse 5	mouse 6	mouse 7
0	36	37	37	37	36.2	35.3	36.5
2	35	36	36.2	35.8	35.5	35.2	35.3
4	37.8	38.6	37.9	38.3	35.1	37.5	36
6	36.1	37.3	37	36.8	36	36.9	37
8	35.6	36.5	36.7	37.4	35.7	36.4	37.5
	Male Trpm8-KO (n=7)
Time at 4C (hr)	mouse 1	mouse 2	mouse 3	mouse 4	mouse 5	mouse 6	mouse 7	mouse 8
0	35.8	36.3	37	37	37	36.7	36.5	36
2	36.5	36.4	37.6	34.7	36.7	35.8	35.7	36.2
4	37.5	37	36.6	34.7	36.7	37.4	34.9	37.3
6	36.3	35.9	34.7	33.2	35.4	35.8	36.7	36.6
8	34.9	34.3	36	34	36.2	36	35.6	35.4
Core temperature change during the first 8 hours at cold exposure
	Female WT (n=9)
Time at 4C (hr)	mouse 1	mouse 2	mouse 3	mouse 4	mouse 5	mouse 6	mouse 7	mouse 8
0	36.6	37.7	37.8	37.6	37.9	37.4	37.8	37.8
2	35.8	37	37.8	37.5	37.3	37.7	36.6	37.1
4	38.3	38.7	38.8	37.9	37.6	37.9	36.8	38
6	36	37	38.3	38.2	38	38.1	38	38.1
8	37.4	37.2	38.2	37.8	37.4	37.9	38.5	37.9
Time at 4C (hr)	mouse 9
0	36.8
2	36.9
4	37.8
6	37.7
8	37.7
	Female Trpm8-KO (n=11)
Time at 4C (hr)	mouse 1	mouse 2	mouse 3	mouse 4	mouse 5	mouse 6	mouse 7	mouse 8
0	37.8	37.5	37.6	36.5	37.3	38.6	36	37.7
2	37.3	36.8	37.9	36.4	37.6	39	36.4	37.6
4	38	38.7	38.1	38	38.1	38	38.4	37.9
6	37.9	37	38.3	37.5	38.1	38.8	38.2	37.5
8	37.8	37.4	37.9	37.3	37	38.4	37.2	37
Time at 4C (hr)	mouse 9	mouse 10	mouse 11
0	38	37.2	36.6
2	37.8	38	34.9
4	38.5	37.4	36.3
6	38	38.4	37.4
8	38.1	38.2	37.2

### Sheet: Male adipose gene expression
Fatty acid metabolism markers expression in Brown adipose tissue (male)
Acadl	RT (22°C)
Genotype groups	mouse 1	mouse 2	mouse 3	mouse 4	mouse 5	mouse 6
Male WT	0.763447	1.09401	excluded	0.962855	1.23082	0.948869
Male Trpm8-KO	2.00399	1.67788	2.00933	1.11426	1.39027	2.24331
Acadl	Cold (4°C)
Genotype groups	mouse 1	mouse 2	mouse 3	mouse 4	mouse 5	mouse 6
Male WT	1.45594	1.05209	1.91999	1.69233	1.51459	1.3985
Male Trpm8-KO	1.90884	2.82569	2.464	2.233	3.88871	2.09648
Prdm16	RT (22°C)
Genotype groups	mouse 1	mouse 2	mouse 3	mouse 4	mouse 5	mouse 6
Male WT	0.926436	0.834695	excluded	1.10473	0.971782	1.16236
Male Trpm8-KO	0.936617	0.957492	0.83613	1.48974	1.29091	1.05017
Prdm16	Cold (4°C)
Genotype groups	mouse 1	mouse 2	mouse 3	mouse 4	mouse 5	mouse 6
Male WT	0.797077	0.681225	1.17647	0.843921	0.956371	0.795463
Male Trpm8-KO	0.846752	1.53857	1.47448	0.990021	1.62184	1.65339
Pparc1α	RT (22°C)
Genotype groups	mouse 1	mouse 2	mouse 3	mouse 4	mouse 5	mouse 6
Male WT	1.2941	1.72134	excluded	0.406603	0.855173	0.722783
Male Trpm8-KO	0.942829	1.20088	1.59328	1.86509	1.22007	1.06462
Pparc1α	Cold (4°C)
Genotype groups	mouse 1	mouse 2	mouse 3	mouse 4	mouse 5	mouse 6
Male WT	0.670258	1.15067	1.15137	0.554779	0.920745	0.976704
Male Trpm8-KO	1.25995	1.37297	3.51735	1.7153	1.7816	1.78984
Pparγ2	RT (22°C)
Genotype groups	mouse 1	mouse 2	mouse 3	mouse 4	mouse 5	mouse 6
Male WT	1.03924	1.07907	excluded	0.865168	0.951405	1.06512
Male Trpm8-KO	1.18346	1.51578	1.99098	1.60829	3.11007	1.0843
Pparγ2	Cold (4°C)
Genotype groups	mouse 1	mouse 2	mouse 3	mouse 4	mouse 5	mouse 6
Male WT	0.966003	1.17153	2.30506	0.642378	1.33143	1.06647
Male Trpm8-KO	0.854361	0.911485	1.3119	0.736261	1.35111	2.80198
Pdk4	RT (22°C)
Genotype groups	mouse 1	mouse 2	mouse 3	mouse 4	mouse 5	mouse 6
Male WT	1.38708	0.944657	excluded	0.900218	1.15759	0.610458
Male Trpm8-KO	1.58579	1.66123	1.34049	0.685083	0.712369	1.15657
Pdk4	Cold (4°C)
Genotype groups	mouse 1	mouse 2	mouse 3	mouse 4	mouse 5	mouse 6
Male WT	1.27171	1.1565	1.04266	1.08459	1.27296	0.971642
Male Trpm8-KO	0.76068	1.62547	1.27159	1.64745	1.41151	0.684179
Excluded samples: outliers or no PCR amplification
Thermogenic markers expression in Brown adipose tissue (male)
Ucp1	RT (22°C)
Genotype groups	mouse 1	mouse 2	mouse 3	mouse 4	mouse 5	mouse 6
Male WT	0.756237	1.52234	excluded	0.952986	0.708244	1.06019
Male Trpm8-KO	1.87616	4.72862	2.71624	0.738093	1.14015	1.5098
Ucp1	Cold (4°C)
Genotype groups	mouse 1	mouse 2	mouse 3	mouse 4	mouse 5	mouse 6
Male WT	1.32981	1.00554	5.19756	4.79871	3.50777	4.51395
Male Trpm8-KO	2.01819	3.6931	3.31589	4.17119	2.46462	2.27532
Cidea	RT (22°C)
Genotype groups	mouse 1	mouse 2	mouse 3	mouse 4	mouse 5	mouse 6
Male WT	0.816155	0.83889	excluded	0.976806	1.71395	0.654203
Male Trpm8-KO	2.6781	1.14677	2.05441	0.995242	0.648059	1.33286
Cidea	Cold (4°C)
Genotype groups	mouse 1	mouse 2	mouse 3	mouse 4	mouse 5	mouse 6
Male WT	0.849517	0.68912	1.04547	1.14793	1.18204	1.77648
Male Trpm8-KO	2.71248	3.83966	4.62281	2.25942	3.70451	2.71239
Dio2	RT (22°C)
Genotype groups	mouse 1	mouse 2	mouse 3	mouse 4	mouse 5	mouse 6
Male WT	0.837498	1.86848	excluded	0.630029	0.936017	0.727976
Male Trpm8-KO	2.08804	2.59232	4.4457	1.87191	0.88261	1.85392
Dio2	Cold (4°C)
Genotype groups	mouse 1	mouse 2	mouse 3	mouse 4	mouse 5	mouse 6
Male WT	0.904482	0.811208	1.1011	1.4415	1.52874	1.67576
Male Trpm8-KO	3.82682	3.78545	4.67622	4.67053	4.41249	2.7765
Excluded samples: outliers or no PCR amplification
Fatty acid metabolism markers expression in Gonadal adipose tissue (male)
Acadl	RT (22°C)
Genotype groups	mouse 1	mouse 2	mouse 3	mouse 4	mouse 5	mouse 6	mouse 7
Male WT	0.877822	0.910365	0.73739	1.1727	1.45328	0.665994	1.18244
Male Trpm8-KO	1.42365	2.21831	0.70046	0.887949	1.02735	0.864712	excluded
Acadl	Cold (4°C)
Genotype groups	mouse 1	mouse 2	mouse 3	mouse 4	mouse 5	mouse 6
Male WT	0.609996	0.626636	0.764656	0.873918	0.937199	1.43558
Male Trpm8-KO	0.845516	1.11446	0.781602	1.13298	1.60134	0.674613
Prdm16	RT (22°C)
Genotype groups	mouse 1	mouse 2	mouse 3	mouse 4	mouse 5	mouse 6	mouse 7
Male WT	0.572149	0.72444	0.58589	0.994572	1.20785	1.80827	1.10682
Male Trpm8-KO	0.179998	0.133232	0.176834	0.308337	0.354482	0.438523	excluded
Prdm16	Cold (4°C)
Genotype groups	mouse 1	mouse 2	mouse 3	mouse 4	mouse 5	mouse 6
Male WT	1.93696	0.520093	0.42144	0.478675	0.456251	0.364777
Male Trpm8-KO	0.259985	0.536953	0.232119	0.459972	0.364965	0.5123
Pparc1α	RT (22°C)
Genotype groups	mouse 1	mouse 2	mouse 3	mouse 4	mouse 5	mouse 6	mouse 7
Male WT	1.35222	1.22607	0.718493	0.713649	1.1202	0.802318	1.06706
Male Trpm8-KO	0.492115	0.327845	0.610212	1.2647	1.2845	1.06871	excluded
Pparc1α	Cold (4°C)
Genotype groups	mouse 1	mouse 2	mouse 3	mouse 4	mouse 5	mouse 6
Male WT	0.809936	1.70269	0.887354	1.04861	1.64558	0.796753
Male Trpm8-KO	1.15739	1.25974	1.03597	1.28308	0.845698	1.49308
Pparγ2	RT (22°C)
Genotype groups	mouse 1	mouse 2	mouse 3	mouse 4	mouse 5	mouse 6	mouse 7
Male WT	0.775933	0.51108	0.539096	0.830562	1.80049	0.682531	1.86031
Male Trpm8-KO	0.492615	0.560151	0.713785	0.615056	0.499214	0.506465	excluded
Pparγ2	Cold (4°C)
Genotype groups	mouse 1	mouse 2	mouse 3	mouse 4	mouse 5	mouse 6
Male WT	0.520992	0.251178	0.512452	0.582839	0.751798	0.667487
Male Trpm8-KO	0.624175	0.631239	0.554334	0.575746	0.50693	0.388472
Pdk4	RT (22°C)
Genotype groups	mouse 1	mouse 2	mouse 3	mouse 4	mouse 5	mouse 6	mouse 7
Male WT	0.58464	1.08542	0.913658	1.59816	1.88469	0.431386	0.50205
Male Trpm8-KO	0.380701	0.619733	0.0911054	0.531504	1.3671	0.828882	excluded
Pdk4	Cold (4°C)
Genotype groups	mouse 1	mouse 2	mouse 3	mouse 4	mouse 5	mouse 6
Male WT	0.473799	0.394638	0.2825	0.387009	0.192154	0.464879
Male Trpm8-KO	0.610936	0.77428	0.1803	0.962756	0.613982	0.381808
Excluded samples: outliers or no PCR amplification
Thermogenic markers expression in Gonadal adipose tissue (male)
Ucp1	RT (22°C)
Genotype groups	mouse 1	mouse 2	mouse 3	mouse 4	mouse 5	mouse 6	mouse 7
Male WT	excluded	0.276814	2.08266	0.508812	0.559144	2.26638	0.306194
Male Trpm8-KO	excluded	0.0619129	0.0870206	0.0728964	0.0992518	1.09177	excluded
Ucp1	Cold (4°C)
Genotype groups	mouse 1	mouse 2	mouse 3	mouse 4	mouse 5	mouse 6
Male WT	1.8984	excluded	4.64541	0.689624	0.521158	excluded
Male Trpm8-KO	1.23673	9.95719	1.75265	3.37287	1.21583	5.24046
Cidea	RT (22°C)
Genotype groups	mouse 1	mouse 2	mouse 3	mouse 4	mouse 5	mouse 6	mouse 7
Male WT	0.687017	1.14736	0.488807	1.51641	1.24838	0.795743	1.11629
Male Trpm8-KO	0.318304	0.662595	0.19319	0.60191	0.896322	3.76348	excluded
Cidea	Cold (4°C)
Genotype groups	mouse 1	mouse 2	mouse 3	mouse 4	mouse 5	mouse 6
Male WT	0.516381	2.32787	0.899032	1.6549	0.53809	1.76214
Male Trpm8-KO	0.861729	1.8626	0.300696	1.53735	0.865667	0.43305
Dio2	RT (22°C)
Genotype groups	mouse 1	mouse 2	mouse 3	mouse 4	mouse 5	mouse 6	mouse 7
Male WT	1.05173	0.382696	0.756993	0.595428	2.07549	0.374648	1.76302
Male Trpm8-KO	1.15339	0.37237	0.486802	0.551506	0.78244	9.53929	excluded
Dio2	Cold (4°C)
Genotype groups	mouse 1	mouse 2	mouse 3	mouse 4	mouse 5	mouse 6
Male WT	1.01177	2.214	0.624297	0.528952	1.79261	0.431105
Male Trpm8-KO	0.721532	2.15405	0.310076	1.86481	0.14985	6.13351
Excluded samples: outliers or no PCR amplification

### Sheet: Female adipose gene expression
Fatty acid metabolism markers expression in Brown adipose tissue (female)
Acadl	RT (22°C)
Genotype groups	mouse 1	mouse 2	mouse 3	mouse 4	mouse 5	mouse 6
Female WT	0.826274	0.287386	0.740853	1.83154	1.47782	0.836132
Female Trpm8-KO	0.928904	0.668747	2.1963	1.31222	0.865714	1.28438
Acadl	Cold (4°C)
Genotype groups	mouse 1	mouse 2	mouse 3	mouse 4	mouse 5	mouse 6
Female WT	0.54675	1.86482	0.650479	1.06403	0.633935	0.954606
Female Trpm8-KO	0.752595	0.647534	1.08194	1.21017	0.923908	0.984985
Prdm16	RT (22°C)
Genotype groups	mouse 1	mouse 2	mouse 3	mouse 4	mouse 5	mouse 6
Female WT	0.972414	0.822807	0.884498	1.34581	1.17418	0.800293
Female Trpm8-KO	0.83465	0.603639	0.809009	0.900241	1.03368	0.969147
Prdm16	Cold (4°C)
Genotype groups	mouse 1	mouse 2	mouse 3	mouse 4	mouse 5	mouse 6
Female WT	0.774491	0.89634	0.883048	0.95586	0.45856	0.591364
Female Trpm8-KO	0.452907	0.386977	0.665578	0.604459	0.828335	0.572832
Pparc1α	RT (22°C)
Genotype groups	mouse 1	mouse 2	mouse 3	mouse 4	mouse 5	mouse 6
Female WT	0.646162	0.665336	0.418581	1.05269	2.07777	1.13946
Female Trpm8-KO	0.525007	0.577164	0.776604	0.46127	0.512411	0.544125
Pparc1α	Cold (4°C)
Genotype groups	mouse 1	mouse 2	mouse 3	mouse 4	mouse 5	mouse 6
Female WT	0.941952	1.2959	0.735302	0.729113	1.32128	0.582871
Female Trpm8-KO	0.829844	0.75012	0.770949	0.94521	1.1454	0.697227
Pparγ2	RT (22°C)
Genotype groups	mouse 1	mouse 2	mouse 3	mouse 4	mouse 5	mouse 6
Female WT	0.912477	0.822357	0.931639	1.46464	1.01173	0.85716
Female Trpm8-KO	1.13125	0.779779	0.923582	0.728096	0.733917	0.801787
Pparγ2	Cold (4°C)
Genotype groups	mouse 1	mouse 2	mouse 3	mouse 4	mouse 5	mouse 6
Female WT	0.786773	0.635564	0.672609	0.782567	0.627375	0.608906
Female Trpm8-KO	0.480896	0.493156	0.478915	0.533289	0.741527	0.383219
Pdk4	RT (22°C)
Genotype groups	mouse 1	mouse 2	mouse 3	mouse 4	mouse 5	mouse 6
Female WT	1.19328	0.517345	0.689637	1.23696	1.45911	0.903666
Female Trpm8-KO	0.72269	0.267837	0.853931	0.679849	0.333123	1.02513
Pdk4	Cold (4°C)
Genotype groups	mouse 1	mouse 2	mouse 3	mouse 4	mouse 5	mouse 6
Female WT	0.83849	1.47811	0.371884	1.12684	0.861425	0.792807
Female Trpm8-KO	0.761953	0.578438	0.77024	0.823934	0.583652	0.741183
Thermogenic metabolism markers expression in Brown adipose tissue (female)
Ucp1	RT (22°C)
Genotype groups	mouse 1	mouse 2	mouse 3	mouse 4	mouse 5	mouse 6
Female WT	0.475188	0.345098	0.397346	0.963643	2.45223	1.3665
Female Trpm8-KO	0.556714	0.164397	0.317904	0.413599	0.837953	2.04506
Ucp1	Cold (4°C)
Genotype groups	mouse 1	mouse 2	mouse 3	mouse 4	mouse 5	mouse 6
Female WT	1.03088	5.49108	0.838802	0.974395	1.35034	0.42421
Female Trpm8-KO	0.420299	0.399069	3.17612	3.88483	3.65932	4.94708
Cidea	RT (22°C)
Genotype groups	mouse 1	mouse 2	mouse 3	mouse 4	mouse 5	mouse 6
Female WT	1.09314	0.794287	0.752789	1.74674	0.903898	0.70914
Female Trpm8-KO	0.937271	0.354264	1.00698	0.89941	0.796461	1.05268
Cidea	Cold (4°C)
Genotype groups	mouse 1	mouse 2	mouse 3	mouse 4	mouse 5	mouse 6
Female WT	0.623226	0.882086	0.741274	1.02976	0.73855	0.771335
Female Trpm8-KO	0.798566	0.618134	0.54395	0.818876	0.854247	0.8449
Dio2	RT (22°C)
Genotype groups	mouse 1	mouse 2	mouse 3	mouse 4	mouse 5	mouse 6
Female WT	0.88259	1.05584	0.541391	1.74675	0.962011	0.811419
Female Trpm8-KO	0.469214	0.379798	1.0241	0.758719	0.526813	1.22707
Dio2	Cold (4°C)
Genotype groups	mouse 1	mouse 2	mouse 3	mouse 4	mouse 5	mouse 6
Female WT	0.63872	1.02199	1.72685	1.37154	1.704	1.04565
Female Trpm8-KO	0.966652	0.763958	1.14118	1.48762	2.7725	0.825684
Excluded samples: outliers or no PCR amplification
Fatty acid metabolism markers expression in Gonadal adipose tissue (female)
Acadl	RT (22°C)
Genotype groups	mouse 1	mouse 2	mouse 3	mouse 4	mouse 5	mouse 6	mouse 7
Female WT	0.424718	0.758494	0.823046	1.1374	0.873107	1.55838	1.42485
Female Trpm8-KO	2.72809	1.36243	2.85625	0.878714	0.595919	1.03179	0.890118
Acadl	Cold (4°C)
Genotype groups	mouse 1	mouse 2	mouse 3	mouse 4	mouse 5	mouse 6
Female WT	2.91881	1.71372	2.08761	1.20608	4.10789	1.51646
Female Trpm8-KO	3.01682	1.31594	1.55942	4.54816	2.611	3.26744
Prdm16	RT (22°C)
Genotype groups	mouse 1	mouse 2	mouse 3	mouse 4	mouse 5	mouse 6	mouse 7
Female WT	0.358247	1.0333	1.39273	0.975834	0.793747	1.65359	0.792556
Female Trpm8-KO	0.996159	0.544842	0.895546	1.14517	0.661444	0.910024	1.23534
Prdm16	Cold (4°C)
Genotype groups	mouse 1	mouse 2	mouse 3	mouse 4	mouse 5	mouse 6
Female WT	0.745669	1.2941	1.15606	0.975464	1.98418	0.797464
Female Trpm8-KO	1.38071	0.555776	0.815427	1.52873	0.594854	1.70351
Pparc1α	RT (22°C)
Genotype groups	mouse 1	mouse 2	mouse 3	mouse 4	mouse 5	mouse 6	mouse 7
Female WT	0.708913	1.19629	1.70415	0.936895	0.301617	1.29037	0.861761
Female Trpm8-KO	2.38388	1.00664	1.2876	1.50812	0.407086	0.680921	0.909326
Pparc1α	Cold (4°C)
Genotype groups	mouse 1	mouse 2	mouse 3	mouse 4	mouse 5	mouse 6
Female WT	1.15265	3.64091	5.61695	1.92991	3.67184	1.77476
Female Trpm8-KO	4.13809	1.12513	1.53371	2.89536	2.28111	4.54814
Pparγ2	RT (22°C)
Genotype groups	mouse 1	mouse 2	mouse 3	mouse 4	mouse 5	mouse 6	mouse 7
Female WT	0.902032	0.885215	2.03189	1.22198	0.50824	0.691094	0.759557
Female Trpm8-KO	1.28743	0.602348	0.726938	1.18247	0.736278	0.817625	1.18111
Pparγ2	Cold (4°C)
Genotype groups	mouse 1	mouse 2	mouse 3	mouse 4	mouse 5	mouse 6
Female WT	0.628894	1.25394	1.06501	1.44723	1.14918	0.654878
Female Trpm8-KO	1.8722	1.38106	1.43792	0.962585	1.4752	1.20839
Pdk4	RT (22°C)
Genotype groups	mouse 1	mouse 2	mouse 3	mouse 4	mouse 5	mouse 6	mouse 7
Female WT	0.243338	1.43754	0.857367	1.61369	0.85041	0.724186	1.27347
Female Trpm8-KO	1.47556	1.13836	1.55875	0.783277	0.307723	0.833439	1.22328
Pdk4	Cold (4°C)
Genotype groups	mouse 1	mouse 2	mouse 3	mouse 4	mouse 5	mouse 6
Female WT	1.41662	1.29652	2.97422	0.900487	3.47103	1.82653
Female Trpm8-KO	2.60804	0.517046	1.53995	2.45891	1.01288	1.80887
Thermogenic markers expression in Gonadaladipose tissue (female)
Ucp1	RT (22°C)
Genotype groups	mouse 1	mouse 2	mouse 3	mouse 4	mouse 5	mouse 6	mouse 7
Female WT	0.284798	1.8671	1.58009	1.24396	0.265086	1.07076	0.688209
Female Trpm8-KO	1.63552	1.10359	1.1955	1.16963	0.165415	1.87905	0.91092
Ucp1	Cold (4°C)
Genotype groups	mouse 1	mouse 2	mouse 3	mouse 4	mouse 5	mouse 6
Female WT	4.70578	13.6358	9.3852	6.11884	8.21131	4.24517
Female Trpm8-KO	5.83189	0.503088	excluded	7.87026	2.09954	8.50131
Cidea	RT (22°C)
Genotype groups	mouse 1	mouse 2	mouse 3	mouse 4	mouse 5	mouse 6	mouse 7
Female WT	0.261179	1.82316	1.62248	1.53864	0.248471	0.851964	0.654103
Female Trpm8-KO	1.23253	0.860649	1.35034	1.04539	0.199637	1.63015	1.61534
Cidea	Cold (4°C)
Genotype groups	mouse 1	mouse 2	mouse 3	mouse 4	mouse 5	mouse 6
Female WT	0.574278	3.61102	5.45562	2.28348	5.62733	1.66455
Female Trpm8-KO	0.522555	2.70982	5.22864	1.62381	4.02334	excluded
Dio2	RT (22°C)
Genotype groups	mouse 1	mouse 2	mouse 3	mouse 4	mouse 5	mouse 6	mouse 7
Female WT	0.499622	1.1058	0.879319	1.1544	0.582172	1.6096	1.16908
Female Trpm8-KO	6.41256	1.25605	5.23109	2.17661	0.605015	1.92183	0.739081
Dio2	Cold (4°C)
Genotype groups	mouse 1	mouse 2	mouse 3	mouse 4	mouse 5	mouse 6
Female WT	3.05235	6.71234	10.0617	3.51987	11.5063	5.39302
Female Trpm8-KO	4.85565	9.84727	8.41288	2.8997	excluded	excluded
Excluded samples: outliers or no PCR amplification

### Sheet: Bone marrow fat
Bone marrow adipose tissue quantification in males
Number of adipocytes	RT (22°C)
(Ad.N/T.Ar)	mouse 1	mouse 2	mouse 3	mouse 4	mouse 5	mouse 6	mouse 7
Male WT	19.5771	20.0143	excluded	34.4362	131.336	155.187	100.604
Male Trpm8-KO	20.816	28.7356	42.8101	15.5902	10.2354	168.378	excluded
Number of adipocytes	Cold (4°C)
(Ad.N/T.Ar)	mouse 1	mouse 2	mouse 3	mouse 4	mouse 5	mouse 6
Male WT	43.2767	55.8069	25.8856	27.8777	39.8058	62.5
Male Trpm8-KO	38.7931	15.6919	64.3745	87.1935	39.0212	69.9482
Average adipose size	RT (22°C)
(average Ad.A)	mouse 1	mouse 2	mouse 3	mouse 4	mouse 5	mouse 6	mouse 7
Male WT	0.000282	7.05e-05	excluded	0.000562	9.12e-05	8.38e-05	0.00011
Male Trpm8-KO	7.43e-05	8.04e-05	0.000144	0.000479	0.000537	7.52e-05	excluded
Average adipose size	Cold (4°C)
(average Ad.A)	mouse 1	mouse 2	mouse 3	mouse 4	mouse 5	mouse 6
Male WT	7.39e-05	8.57e-05	0.000117	0.00014	9.99e-05	0.000113
Male Trpm8-KO	7.27e-05	7.54e-05	7.63e-05	0.000183	0.000268	0.000252
Adiposity per total area	RT (22°C)
(T.Ar Adiposity)	mouse 1	mouse 2	mouse 3	mouse 4	mouse 5	mouse 6	mouse 7
Male WT	0.551	0.141	excluded	1.935	1.198	1.3	1.11
Male Trpm8-KO	0.155	0.231	0.618	0.747	0.55	1.266	excluded
Adiposity per total area	Cold (4°C)
(T.Ar Adiposity)	mouse 1	mouse 2	mouse 3	mouse 4	mouse 5	mouse 6
Male WT	0.32	0.478	0.302	0.39	0.398	0.705
Male Trpm8-KO	0.282	0.118	0.491	1.591	1.046	1.759
	Excluded samples: bone section were not good.
Bone marrow adipose tissue quantification in females
Number of adipocytes	RT (22°C)
(Ad.N/T.Ar)	mouse 1	mouse 2	mouse 3	mouse 4	mouse 5	mouse 6	mouse 7
Female WT	36.1446	735.915	264.966	218.196	741.852	511.086	885.925
Female Trpm8-KO	455.357	90.2037	158.355	302.297	34.3053	343.482	148.034
Number of adipocytes	Cold (4°C)
(Ad.N/T.Ar)	mouse 1	mouse 2	mouse 3	mouse 4	mouse 5	mouse 6	mouse 7
Female WT	514.44	350.857	260.7	358.508	766.576	1017.14	337.374
Female Trpm8-KO	287.826	105.419	204.064	73.913	459.016	excluded	143.184
Average adipose size	RT (22°C)
(average Ad.A)	mouse 1	mouse 2	mouse 3	mouse 4	mouse 5	mouse 6	mouse 7
Female WT	0.000169	0.000522	0.00032	0.000242	0.00039	0.000307	0.000278
Female Trpm8-KO	0.000442	0.000124	0.000162	0.000434	0.000129	0.000554	0.000211
Average adipose size	Cold (4°C)
(average Ad.A)	mouse 1	mouse 2	mouse 3	mouse 4	mouse 5	mouse 6	mouse 7
Female WT	0.000418	0.000337	0.000283	0.000192	0.000353	0.000369	0.000232
Female Trpm8-KO	0.000245	0.000215	0.000283	0.000205	0.000298	excluded	0.000123
Adiposity per total area	RT (22°C)
(T.Ar Adiposity)	mouse 1	mouse 2	mouse 3	mouse 4	mouse 5	mouse 6	mouse 7
Female WT	0.61	38.405	8.483	5.27	28.892	15.68	24.609
Female Trpm8-KO	20.142	1.119	2.565	13.122	0.442	19.04	3.119
Adiposity per total area	Cold (4°C)
(T.Ar Adiposity)	mouse 1	mouse 2	mouse 3	mouse 4	mouse 5	mouse 6	mouse 7
Female WT	21.513	11.836	7.372	6.898	27.085	37.563	7.836
Female Trpm8-KO	7.046	2.262	5.779	1.512	13.647	excluded	1.757
	Excluded samples: bone section were not good.

### Sheet: Baseline body composition
Body composition and bone outcomes assessed by DXA at baseline at room temperature.
Male Wild-type (WT) and Trpm8-knockout (Trpm8-KO)
mouse	genotype	body mass	Femur BMD	Femur BMC	Total BMD	Total BMC	Lean Mass	Fat Mass	adiposity index
		(g)	(g/cm²)	(g)	(g/cm²)	(g)	(g)	(g)
500	WT	53.5	0.0712	0.01	0.0503	0.586	27.5	25.3	0.92	47.4357
501	WT	43.8	0.0832	0.011	0.0549	0.576	25.4	17.4	0.685039	0.0757429
502	WT	43.3	0.073	0.01	0.0505	0.603	25.1	16.7	0.665339	0.0105714
559	WT	45.1	0.0765	0.01	0.0557	0.606	26.5	17	0.641509	0.0543357
560	WT	49.1	0.0846	0.012	0.0566	0.623	29.6	18.3	0.618243	0.584929
561	WT	46.2	0.0789	0.01	0.0535	0.563	28.4	16.7	0.588028	29.55
562	WT	43.9	0.0765	0.011	0.054	0.579	26.5	16	0.603774	16.5286
578	WT	47.1	0.0771	0.011	0.0506	0.451	31.7	13.9	0.438486	0.570926
588	WT	48.8	0.0788	0.011	0.0527	0.602	30.1	17.4	0.578073
589	WT	48.1	0.0747	0.011	0.0563	0.619	29.2	17.1	0.585616
607	WT	51.7	0.0704	0.01	0.0558	0.631	34.9	15.3	0.438395
608	WT	47.9	0.0803	0.012	0.0588	0.581	34.4	12.2	0.354651
609	WT	49.6	0.0639	0.009	0.0534	0.581	31.6	16.5	0.522152
610	WT	46	0.0713	0.01	0.0576	0.588	32.8	11.6	0.353659
507	Trpm8-KO	39.9	0.0795	0.011	0.0532	0.542	28.5	9.1	0.319298	41.4375
508	Trpm8-KO	45.9	0.0761	0.01	0.0519	0.535	31.2	12.5	0.400641	0.0745188
525	Trpm8-KO	30.3	0.0681	0.01	0.0511	0.452	22.1	5.8	0.262443	0.0103125
526	Trpm8-KO	35.3	0.0703	0.01	0.0505	0.499	23.8	10.2	0.428571	0.0518994
528	Trpm8-KO	35.6	0.075	0.011	0.0506	0.496	23.6	10	0.423729	0.513375
539	Trpm8-KO	41	0.0792	0.011	0.0529	0.513	27.5	11.9	0.432727	26.7625
540	Trpm8-KO	44.8	0.079	0.01	0.0515	0.494	26.5	16.5	0.622642	12.9188
541	Trpm8-KO	47.5	0.078	0.01	0.0501	0.519	26.6	19	0.714286	0.47618
548	Trpm8-KO	28.9	0.0721	0.01	0.0508	0.484	23.3	4.2	0.180258
549	Trpm8-KO	36.7	0.0765	0.011	0.05519	0.547	25.3	9.9	0.391304
554	Trpm8-KO	51.9	0.0682	0.01	0.0505	0.529	31.1	18.8	0.604502
555	Trpm8-KO	50.2	0.0786	0.011	0.053	0.571	30.3	17.8	0.587459
577	Trpm8-KO	35.5	0.0715	0.009	0.0543	0.484	24.9	9.1	0.365462
585	Trpm8-KO	45.1	0.0824	0.011	0.0528	0.508	30.2	13.6	0.450331
602	Trpm8-KO	51.1	0.0661	0.01	0.0496	0.513	28.6	20.9	0.730769
603	Trpm8-KO	43.3	0.0717	0.01	0.0524	0.528	24.7	17.4	0.704453
Body composition and bone outcomes assessed by DXA at baseline at room temperature.
Female Wild-type (WT)
mouse	genotype	body mass	Femur BMD	Femur BMC	Total BMD	Total BMC	Lean Mass	Fat Mass	adiposity index
		(g)	(g/cm²)	(g)	(g/cm²)	(g)	(g)	(g)
483	WT	38.2	0.0723	0.011	0.0531	0.481	22.5	14.8	0.657778	35.6825
494	WT	39.3	0.0683	0.009	0.0509	0.511	20.8	17.3	0.831731	0.0710075
495	WT	39.9	0.0771	0.01	0.0519	0.487	21.8	16.4	0.752294	0.0099
496	WT	28.6	0.0547	0.007	0.0469	0.388	21.2	6.7	0.316038	0.052865
513	WT	32.9	0.0745	0.011	0.053	0.478	20.3	11.7	0.576355	0.4879
514	WT	29.1	0.0696	0.01	0.0509	0.434	19.2	8.7	0.453125	20.02
530	WT	44.4	0.0715	0.009	0.0532	0.519	20.5	23.2	1.13171	14.1375
556	WT	38.8	0.0703	0.01	0.0506	0.483	20.3	17.1	0.842365	0.709931
557	WT	32.3	0.0756	0.01	0.0536	0.491	20.5	9.9	0.482927
558	WT	32.5	0.0777	0.011	0.0549	0.489	20.4	11	0.539216
604	WT	37.9	0.0723	0.011	0.0528	0.5	21.9	14.6	0.666667
605	WT	33.9	0.068	0.009	0.0519	0.493	20.2	12.2	0.60396
606	WT	42.6	0.0674	0.009	0.0522	0.538	21.6	19.8	0.916667
611	WT	31.7	0.0649	0.008	0.0497	0.452	16.2	14.3	0.882716
612	WT	35.8	0.0826	0.011	0.0538	0.475	20.5	14.1	0.687805
613	WT	28.2	0.0566	0.008	0.0474	0.371	17	10.1	0.594118
614	WT	37.7	0.0624	0.009	0.0499	0.43	20.6	15.8	0.76699
582	WT	38.4	0.0659	0.009	0.0515	0.459	21.5	15.6	0.725581
1354	WT	32	0.0723	0.009	0.0554	0.515	20.7	9.6	0.463768
1433	WT	41.2	0.0793	0.01	0.0532	0.475	18.8	20.1	1.06915
1436	WT	38.4	0.074	0.011	0.0535	0.684	17	19.3	1.13529
1434	WT	36.7	0.0664	0.01	0.0531	0.559	20.2	14.7	0.727723
1435	WT	38.3	0.0667	0.01	0.0535	0.463	19.2	16.6	0.864583
1458	WT	37.2	0.0714	0.01	0.0554	0.514	21.8	14.1	0.646789
1459	WT	32.1	0.0701	0.01	0.0542	0.508	20.5	10.3	0.502439
1468	WT	29.7	0.0729	0.01	0.0559	0.48	18.7	9.2	0.491979
1469	WT	37.8	0.0748	0.011	0.0528	0.514	19	17.2	0.905263
1425	WT	35.9	0.0725	0.011	0.0558	0.523	19.6	14.4	0.734694
1494	WT	39.2	0.0763	0.011	0.0546	0.52	23.3	14.8	0.635193
1495	WT	32.2	0.0634	0.009	0.0512	0.447	21	9.5	0.452381
Body composition and bone outcomes assessed by DXA at baseline at room temperature.
Female Wild-type (WT) and Trpm8-knockout (Trpm8-KO)
mouse	genotype	body mass	Femur BMD	Femur BMC	Total BMD	Total BMC	Lean Mass	Fat Mass	adiposity index
		(g)	(g/cm²)	(g)	(g/cm²)	(g)	(g)	(g)
1497	WT	25.1	0.0695	0.01	0.0529	0.435	19.1	4.5	0.235602
1498	WT	31.6	0.0705	0.01	0.0563	0.489	20.6	8.8	0.427184
1522	WT	40.6	0.0775	0.011	0.054	0.534	19.7	18.9	0.959391
1523	WT	39.2	0.0774	0.011	0.0531	0.485	20.3	17.2	0.847291
1524	WT	32.3	0.0756	0.01	0.0545	0.458	19.2	10.9	0.567708
1525	WT	33.4	0.0687	0.01	0.0535	0.473	17.6	14.3	0.8125
1545	WT	32.7	0.0747	0.011	0.054	0.436	19.5	11.8	0.605128
1546	WT	44.7	0.0671	0.01	0.0532	0.496	20.2	22.8	1.12871
1547	WT	37.7	0.0665	0.009	0.0526	0.543	19	17	0.894737
1548	WT	37.1	0.081	0.01	0.0537	0.486	18.8	16.2	0.861702
484	Trpm8-KO	27.3	0.0679	0.009	0.05	0.442	18.9	7	0.37037	32.2694
490	Trpm8-KO	33.2	0.0622	0.008	0.0509	0.416	19.1	13.2	0.691099	0.0678722
504	Trpm8-KO	38.7	0.0662	0.009	0.0503	0.505	20.5	16.7	0.814634	0.00927778
512	Trpm8-KO	26.6	0.066	0.008	0.0514	0.46	18.9	6.4	0.338624	0.0512222
522	Trpm8-KO	25.3	0.0703	0.01	0.0507	0.438	18.7	5.5	0.294118	0.450306
524	Trpm8-KO	24.3	0.0697	0.01	0.054	0.488	17.4	5.8	0.333333	19.35
529	Trpm8-KO	41.1	0.0638	0.009	0.0502	0.483	20	20.3	1.015	11.5944
534	Trpm8-KO	33.5	0.0726	0.01	0.0525	0.465	20.9	11.5	0.550239	0.589846
535	Trpm8-KO	28.3	0.061	0.009	0.0488	0.416	18.3	9.3	0.508197
536	Trpm8-KO	36.6	0.0706	0.009	0.0509	0.478	21.7	13.7	0.631336
537	Trpm8-KO	29.2	0.0705	0.009	0.0505	0.422	19.9	8.1	0.407035
538	Trpm8-KO	29.3	0.0668	0.009	0.0533	0.445	19.7	8.5	0.431472
550	Trpm8-KO	41.1	0.0679	0.009	0.0493	0.508	22	17.8	0.809091
551	Trpm8-KO	33.4	0.0759	0.011	0.0517	0.477	20.8	11.3	0.543269
552	Trpm8-KO	33.2	0.0709	0.009	0.053	0.49	23	8.8	0.382609
553	Trpm8-KO	36	0.0728	0.011	0.0543	0.532	22	13.5	0.613636
590	Trpm8-KO	31.1	0.0586	0.008	0.0496	0.439	21.8	8.3	0.380734
581	Trpm8-KO	27.8	0.0623	0.009	0.0472	0.344	18	8.7	0.483333
583	Trpm8-KO	34.4	0.062	0.008	0.0488	0.405	20.7	12.5	0.603865
Body composition and bone outcomes assessed by DXA at baseline at room temperature.
Female Trpm8-knockout (Trpm8-KO)
mouse	genotype	body mass	Femur BMD	Femur BMC	Total BMD	Total BMC	Lean Mass	Fat Mass	adiposity index
		(g)	(g/cm²)	(g)	(g/cm²)	(g)	(g)	(g)
1400	Trpm8-KO	24.2	0.0632	0.009	0.0515	0.405	17.2	5.3	0.30814
1350	Trpm8-KO	33.9	0.0686	0.01	0.052	0.403	20.1	11.5	0.572139
1395	Trpm8-KO	27.9	0.067	0.009	0.0513	0.428	17.9	8.4	0.469274
1399	Trpm8-KO	19.1	0.0513	0.007	0.0452	0.314	13.5	3.3	0.244444
1349	Trpm8-KO	34.3	0.072	0.009	0.053	0.465	19.5	13	0.666667
1499	Trpm8-KO	29.1	0.0623	0.008	0.0493	0.406	16.9	10.8	0.639053
1478	Trpm8-KO	27.6	0.0686	0.009	0.0516	0.467	18.4	7.4	0.402174
1479	Trpm8-KO	21.6	0.0565	0.007	0.0496	0.385	16.7	3.4	0.203593
1487	Trpm8-KO	30.3	0.0688	0.01	0.0546	0.487	19.2	10.2	0.53125
1488	Trpm8-KO	22.7	0.0593	0.008	0.049	0.398	17.4	4.3	0.247126
1491	Trpm8-KO	38.3	0.077	0.011	0.0508	0.522	19.4	17.8	0.917526
1492	Trpm8-KO	35.9	0.0692	0.01	0.0528	0.527	18.9	15.5	0.820106
1493	Trpm8-KO	44.7	0.0737	0.01	0.0554	0.495	20.7	22.7	1.09662
1517	Trpm8-KO	37.1	0.0736	0.01	0.0516	0.433	17.6	17.9	1.01705
1518	Trpm8-KO	44.5	0.0797	0.011	0.0514	0.466	20.4	22.4	1.09804
1519	Trpm8-KO	43.8	0.0761	0.011	0.0531	0.436	21	21.2	1.00952
1521	Trpm8-KO	36.3	0.0785	0.011	0.0544	0.521	19.5	15.4	0.789744

### Sheet: microCT
Femur MicroCT
					Distal Femur (Trabecular Bone Architecture)						Femoral Midshaft (Cortical Bone Properties)
Mouse No.	Genotype	Gender	Temperature	Femur length (mm)	BV/TV (%)	Conn.D (1/mm3)	SMI	Tb.N (1/mm)	Tb.Th (mm)	Tb.Sp (mm)	Ct. Th (mm)	Ct. TMD (mgHA/ccm)	Ct.Ar [mm2]	Ma.Ar [mm2]	Tt.Ar [mm2]	Ct.Ar/Tt.Ar (%)	Ct. Porosity (%)	pMOI[mm4]	Imax[mm4]	Imin[mm4]
484	KO	F	Cold	15.445	2.34	7.0404	2.919	1.9187	0.0524	0.5125	0.177	1243.05	0.82906	1.2751	2.10416	39.401	0.178	0.44977	0.2614	0.18837
504	KO	F	Cold	15.528	0.66	-0.5264	3.8197	1.4379	0.0634	0.691	0.187	1268.82	0.81823	1.02698	1.84521	44.3435	0.204	0.38583	0.24489	0.14094
522	KO	F	Cold	15.778	1.69	2.5834	3.4458	1.7946	0.0416	0.5505	0.165	1231.7	0.74361	1.15449	1.8981	39.1765	0.19	0.36985	0.23026	0.1396
529	KO	F	Cold	15.612	0.49	-0.3147	4.503	1.3749	0.0444	0.7564	0.181	1250.17	0.80494	1.10415	1.90909	42.1635	0.186	0.186	0.2409	0.1509
537	KO	F	Cold	15.195	1.15	2.4841	4.4526	1.7111	0.0634	0.5841	0.188	1254.4	0.79746	0.9741	1.77156	45.0146	0.189	0.35952	0.22667	0.13285
538	KO	F	Cold	15.445	3.35	22.6838	3.1406	1.8101	0.054	0.5492	0.176	1240.08	0.77987	1.06999	1.84986	42.1583	0.285	0.37811	0.2453	0.13281
546	KO	F	Cold	15.196	0.91	0.5233	3.8346	1.3766	0.0614	0.7297	0.174	1245.12	0.77082	1.07645	1.84727	41.7275	0.169	0.37435	0.24071	0.13364
550	KO	F	Cold	15.945	9.13	120.895	1.8176	2.3534	0.0502	0.4329	0.17	1237.65	0.78594	1.20912	1.99506	39.3943	0.216	0.41162	0.25996	0.15166
552	KO	F	Cold	16.111	5.31	15.8914	3.0356	2.0767	0.0695	0.4837	0.182	1237.74	0.91621	1.31406	2.23027	41.0807	0.492	0.54514	0.36226	0.18288
583	KO	F	Cold	15.486	1.04	-0.8504	3.8671	1.6317	0.0553	0.6286	0.148	1220.26	0.67184	1.21323	1.88507	35.6401	0.234	0.34087	0.21572	0.12515
590	KO	F	Cold	14.904	2.25	4.5452	3.5411	1.9011	0.0451	0.5285	0.152	1218.19	0.65976	1.08735	1.74711	37.7629	0.252	0.30274	0.18146	0.12128
483	WT	F	Cold	15.612	2.4	12.3806	3.1613	1.9224	0.0486	0.5184	0.169	1225.39	0.89531	1.52979	2.4251	36.9185	0.223	0.60337	0.40572	0.19765
495	WT	F	Cold	15.819	2.48	14.837	2.0383	1.3962	0.0587	0.7197	0.181	1267.2	0.83314	1.16545	1.99859	41.6864	0.239	0.42828	0.268	0.16028
513	WT	F	Cold	15.57	1.13	1.2637	4.3069	1.5076	0.0454	0.6711	0.169	1241.79	0.813	1.28771	2.10071	38.7012	0.243	0.45108	0.2848	0.16627
530	WT	F	Cold	15.57	1.34	4.2733	3.8448	1.6819	0.0482	0.5943	0.176	1242.96	0.8398	1.26613	2.10593	39.8779	0.209	0.45379	0.27904	0.17475
557	WT	F	Cold	15.528	2.63	6.2729	3.7393	2.1047	0.0614	0.4973	0.199	1267.2	0.89046	1.04815	1.93861	45.9329	0.152	0.44116	0.29147	0.14968
604	WT	F	Cold	15.695	1.37	1.8969	3.5548	1.5428	0.0501	0.6508	0.17	1240.71	0.78581	1.17626	1.96207	40.05	0.258	0.41274	0.27455	0.13819
605	WT	F	Cold	15.654	2.3	10.1362	3.635	2.0606	0.0532	0.4864	0.17	1244.04	0.76601	1.16101	1.92702	39.751	0.203	0.3896	0.25046	0.13914
612	WT	F	Cold	15.362	1.87	6.9392	3.04	1.6436	0.0456	0.5963	0.191	1265.03	0.85644	1.096	1.95244	43.8651	0.189	0.42516	0.26618	0.15898
614	WT	F	Cold	15.445	1.35	1.1155	3.9159	1.787	0.0516	0.5525	0.161	1239.18	0.73058	1.13874	1.86932	39.0827	0.184	0.3618	0.23972	0.12207
490	KO	F	Room Temp	14.571	0.92	0.7403	3.2893	1.2681	0.0593	0.8049	0.166	1256.47	0.70598	1.00661	1.71259	41.2229	0.197	0.31622	0.20138	0.11484
512	KO	F	Room Temp	14.946	1.23	0.9208	4.0607	1.576	0.0597	0.6388	0.174	1248.82	0.74235	0.98258	1.72493	43.0365	0.199	0.33409	0.21751	0.11658
524	KO	F	Room Temp	15.529	1.78	7.0134	3.4345	1.7999	0.0455	0.5713	0.156	1223.05	0.68942	1.13592	1.82534	37.7694	0.204	0.33165	0.20194	0.1297
534	KO	F	Room Temp	15.528	1.76	13.919	3.1449	2.0482	0.042	0.4937	0.199	1267.83	0.85585	0.97562	1.83147	46.7302	0.174	0.39647	0.25101	0.14545
535	KO	F	Room Temp	15.279	2.57	18.5736	3.2005	1.9063	0.0487	0.5239	0.191	1254.76	0.80415	0.90794	1.71209	46.9689	0.24	0.35171	0.2319	0.11982
536	KO	F	Room Temp	15.903	2.81	4.137	3.2729	1.5671	0.0653	0.6474	0.184	1242.96	0.83454	1.09605	1.93059	43.2272	0.158	0.41914	0.27029	0.14886
551	KO	F	Room Temp	15.57	9.73	75.7194	2.0537	2.3588	0.0605	0.4288	0.176	1228.19	0.81427	1.189	2.00327	40.647	0.166	0.43145	0.28054	0.15091
553	KO	F	Room Temp	15.861	2.97	7.619	3.1429	1.9091	0.0605	0.52	0.183	1243.77	0.85934	1.16865	2.02799	42.374	0.35	0.44856	0.28558	0.16298
581	KO	F	Room Temp	14.862	1.27	0.8024	3.713	1.563	0.0509	0.6371	0.164	1230.89	0.6886	0.98985	1.67845	41.0259	0.192	0.30135	0.18708	0.11428
494	WT	F	Room Temp	15.861	3.75	10.2689	2.7797	1.9166	0.0598	0.4989	0.185	1244.85	0.8888	1.21484	2.10364	42.2506	0.176	0.49551	0.33327	0.16223
496	WT	F	Room Temp	15.819	0.88	0.62	4.1386	1.2811	0.0514	0.7663	0.148	1217.28	0.67252	1.18498	1.8575	36.2057	0.28	0.33714	0.21616	0.12097
514	WT	F	Room Temp	15.487	1.07	0.5458	4.5851	1.6224	0.0581	0.5903	0.201	1271.79	0.86827	0.98831	1.85658	46.7672	0.165	0.40404	0.25225	0.15179
556	WT	F	Room Temp	15.653	1.18	1.0182	4.2572	1.6073	0.0677	0.6198	0.186	1252.78	0.84238	1.12422	1.9666	42.8343	0.165	0.42884	0.2741	0.15474
582	WT	F	Room Temp	15.945	3.1	6.5318	3.4745	2.133	0.0604	0.4691	0.198	1257.02	0.91079	1.11883	2.02962	44.8749	0.166	0.47112	0.29881	0.17231
606	WT	F	Room Temp	15.57	2.64	5.1815	3.4148	1.8459	0.0663	0.5356	0.209	1246.92	1.06001	1.29379	2.3538	45.034	0.201	0.66459	0.4567	0.20789
611	WT	F	Room Temp	15.237	2.86	8.9131	2.8699	1.5272	0.0536	0.6445	0.19	1261.43	0.8089	0.96717	1.77607	45.5444	0.163	0.36272	0.22706	0.13566
613	WT	F	Room Temp	14.405	1.56	1.5675	3.6552	1.3061	0.06	0.7649	0.169	1253.32	0.72929	1.03573	1.76502	41.3191	0.189	0.3401	0.22192	0.11818
507	KO	M	Cold	15.029	13.73	68.2985	1.5872	3.4149	0.0547	0.2751	0.154	1174.4	0.81101	1.51401	2.32502	34.8819	0.176	0.52847	0.35798	0.17049
508	KO	M	Cold	15.612	10.97	51.4825	1.9745	3.1739	0.0537	0.2989	0.143	1176.2	0.80465	1.78291	2.58756	31.0969	0.215	0.59569	0.40535	0.19034
525	KO	M	Cold	14.82	5.22	10.5926	3.1225	2.5911	0.0602	0.3703	0.152	1183.23	0.73216	1.29939	2.03155	36.0395	0.221	0.40574	0.26764	0.1381
540	KO	M	Cold	15.029	12.88	41.6219	1.7394	3.0758	0.0605	0.3093	0.166	1208.37	0.87475	1.49991	2.37466	36.8369	0.316	0.58405	0.40858	0.17547
554	KO	M	Cold	15.778	8.37	26.1272	2.606	2.8354	0.0609	0.3358	0.171	1202.24	0.89756	1.48841	2.38597	37.6182	0.232	0.57612	0.37073	0.20539
577	KO	M	Cold	15.654	8.99	54.798	2.2016	3.0158	0.0513	0.3236	0.145	1196.56	0.72666	1.47878	2.20544	32.9485	0.214	0.44577	0.28904	0.15673
602	KO	M	Cold	14.863	9.04	49.0361	2.5056	2.9345	0.0586	0.3281	0.153	1199.63	0.87214	1.69513	2.56727	33.9715	0.206	0.65695	0.46907	0.18789
500	WT	M	Cold	15.028	4.21	9.3466	3.5676	2.7766	0.0561	0.3535	0.177	1227.46	0.88351	1.34438	2.22789	39.6568	0.197	0.52504	0.34255	0.18249
502	WT	M	Cold	14.946	9.26	32.4613	2.251	2.7682	0.0591	0.3412	0.163	1216.2	0.86461	1.62754	2.49215	34.6933	0.178	0.58357	0.36818	0.2154
560	WT	M	Cold	15.445	10.36	32.8183	1.9272	2.8122	0.0595	0.3441	0.165	1196.92	0.95077	1.82757	2.77834	34.2208	0.208	0.73441	0.49467	0.23974
562	WT	M	Cold	15.653	9.18	30.8395	1.9992	2.7227	0.0597	0.361	0.139	1179.45	0.77763	1.82007	2.5977	29.9353	0.245	0.5872	0.39811	0.18908
588	WT	M	Cold	15.653	8.81	28.0298	2.0043	2.6018	0.0592	0.3717	0.155	1183.77	0.8453	1.70185	2.54715	33.1861	0.171	0.59793	0.39218	0.20575
610	WT	M	Cold	15.779	11.39	53.866	1.6827	3.01	0.0535	0.3186	0.154	1183.77	0.93774	2.13553	3.07327	30.5128	0.225	0.80429	0.5165	0.28779
526	KO	M	Room Temp	14.945	11.54	44.6802	2.3947	3.2645	0.0661	0.2885	0.163	1197.64	0.78906	1.28594	2.075	38.027	0.233	0.45543	0.31238	0.14305
539	KO	M	Room Temp	14.737	10.75	33.5933	2.2435	2.9035	0.0644	0.3289	0.162	1202.33	0.91401	1.64383	2.55784	35.7337	0.368	0.66483	0.46938	0.19545
541	KO	M	Room Temp	15.161	16.75	102.665	1.6161	3.4157	0.0681	0.286	0.177	1209.63	0.95094	1.52682	2.47776	38.379	0.21	0.65286	0.45197	0.20089
548	KO	M	Room Temp	14.987	10.04	43.2188	1.7598	2.9699	0.0522	0.3247	0.12	1169.9	0.64831	1.68306	2.33137	27.8081	0.365	0.43361	0.28996	0.14365
555	KO	M	Room Temp	15.445	13.37	73.504	2.1533	3.336	0.0617	0.2815	0.178	1208.73	0.93855	1.41581	2.35436	39.8643	0.189	0.60369	0.41805	0.18564
585	KO	M	Room Temp	15.528	10.36	47.7468	2.242	3.0756	0.0568	0.3101	0.164	1197.73	0.88365	1.59069	2.47434	35.7126	0.253	0.61618	0.42426	0.19191
603	KO	M	Room Temp	14.654	10.11	64.1974	2.4157	3.1126	0.0605	0.3084	0.171	1196.38	0.91299	1.48562	2.39861	38.0633	0.227	0.61118	0.42636	0.18482
501	WT	M	Room Temp	15.278	7.38	18.7278	2.6701	2.5126	0.0638	0.3912	0.161	1202.33	0.88239	1.67872	2.56111	34.4534	0.205	0.60592	0.38524	0.22068
559	WT	M	Room Temp	15.528	9.19	25.5186	2.5925	2.7814	0.0648	0.3484	0.18	1222.78	0.90056	1.3337	2.23426	40.3069	0.194	0.53874	0.36128	0.17746
561	WT	M	Room Temp	15.612	11.33	39.4826	1.9365	3.0118	0.0615	0.3228	0.159	1189.45	0.87409	1.74546	2.61955	33.3679	0.19	0.64037	0.4258	0.21457
578	WT	M	Room Temp	15.569	13.16	53.3964	1.8056	3.3095	0.0596	0.2855	0.174	1199	0.93777	1.63022	2.56799	36.5177	0.231	0.64305	0.40818	0.23487
589	WT	M	Room Temp	15.529	12.75	58.0894	1.7159	3.3626	0.0551	0.2809	0.172	1200.89	0.9779	1.84195	2.81985	34.6791	0.161	0.76187	0.50412	0.25775
607	WT	M	Room Temp	15.779	13.16	66.5638	1.668	3.4042	0.0542	0.2738	0.148	1188.64	0.9127	2.05147	2.96417	30.7911	0.377	0.79012	0.55282	0.23731
609	WT	M	Room Temp	15.695	10.45	36.4616	1.8591	2.732	0.0587	0.3584	0.115	1164.31	0.67228	2.07806	2.75034	24.4435	0.279	0.51612	0.32952	0.1866
Vertebrae
				L5 Vertebral Body (Trabecular Bone Architecture)
Sample Name	Sex	Genotype	Temp	BV/TV (%)	BS/BV (mm2/mm3)	BMD (mgHA/cm3)	Conn.D. (1/mm3)	SMI	Tb.N (1/mm)	Tb.Th (mm)	Tb.Sp (mm)
494	F	WT	Room temp	20.1	37.3103	210.813	96.3465	0.2069	3	0.0589	0.3397
496	F	WT	Room temp	8.39	46.7032	96.4581	19.2342	1.758	2.4558	0.0513	0.4005
514	F	WT	Room temp	16.07	36.835	181.699	42.1299	0.9344	2.8243	0.0624	0.3581
556	F	WT	Room temp	17.35	36.076	190.552	42.5446	0.7061	2.4465	0.063	0.4152
582	F	WT	Room temp	15.63	36.4422	172.755	41.4383	0.9027	2.62	0.0629	0.3911
606	F	WT	Room temp	15.38	34.511	176.771	33.446	1.1758	2.5033	0.0695	0.4123
611	F	WT	Room temp	17.85	38.942	185.624	83.6357	0.648	2.8214	0.0583	0.3704
613	F	WT	Room temp	15.49	38.4825	172.208	46.4868	0.7774	2.6687	0.0589	0.3716
483	F	WT	Cold	9.87	47.307	120.096	61.9088	1.5163	2.5562	0.0512	0.3995
495	F	WT	Cold	14.06	42.2486	152.677	84.7858	1.044	2.742	0.0548	0.3711
530	F	WT	Cold	10.7	45.482	121.556	52.6548	1.4759	2.3327	0.0529	0.4325
557	F	WT	Cold	18.04	38.9567	193.655	72.6848	0.6662	2.8494	0.057	0.3605
604	F	WT	Cold	14.2	38.4887	159.887	35.5258	0.9694	2.4637	0.0596	0.409
605	F	WT	Cold	12.77	39.5663	146.927	34.9389	1.2662	2.6117	0.0588	0.3899
612	F	WT	Cold	13.78	42.2476	154.229	54.6883	1.0049	2.5647	0.0548	0.402
614	F	WT	Cold	20.29	37.7309	215.011	81.6782	0.6295	3.3388	0.0592	0.3046
490	F	KO	Room temp	13.5	39.8626	154.411	36.1116	1.2297	2.5151	0.0584	0.3967
512	F	KO	Room temp	12.46	42.3279	140.174	57.5285	1.0713	2.1248	0.0544	0.4861
524	F	KO	Room temp	14.34	47.1872	154.959	88.9174	0.858	2.8847	0.0468	0.3477
534	F	KO	Room temp	14.57	38.7036	163.446	49.0355	1.0563	2.5614	0.0591	0.4001
535	F	KO	Room temp	13.29	36.6133	151.582	25.8935	1.917	2.7598	0.0688	0.3661
536	F	KO	Room temp	11.98	41.5518	141.817	35.037	1.2392	2.3828	0.0554	0.4279
551	F	KO	Room temp	10.68	40.2355	123.655	32.8428	1.2165	1.8632	0.0576	0.5526
553	F	KO	Room temp	14.32	40.5971	157.24	57.5269	0.9623	2.324	0.0564	0.4482
484	F	KO	Cold	11.99	41.0571	134.424	34.1345	0.9856	2.1949	0.0553	0.4685
504	F	KO	Cold	13.61	41.9978	153.316	44.9828	1.07	2.6589	0.0552	0.3852
522	F	KO	Cold	12.56	47.7787	136.158	83.2226	1.1171	2.8155	0.0485	0.3583
529	F	KO	Cold	9.82	45.9094	126.302	31.9058	1.4738	2.37	0.0505	0.4283
537	F	KO	Cold	10.65	51.8613	126.849	82.3301	1.5843	2.7158	0.0463	0.3719
538	F	KO	Cold	11.1	40.1389	127.853	28.6236	1.4317	2.1671	0.0595	0.4683
546	F	KO	Cold	12.3	42.4531	140.083	44.898	1.2685	2.3719	0.0551	0.4262
550	F	KO	Cold	14.14	36.1667	155.689	34.4089	0.9895	2.1924	0.063	0.4737
501	M	WT	Room temp	21.05	40.5119	224.229	96.5498	0.8409	3.8903	0.0575	0.2434
559	M	WT	Room temp	25.34	37.891	261.282	120.672	0.6831	4.5886	0.062	0.2087
561	M	WT	Room temp	20.31	45.0078	214.646	114.862	0.8749	4.3242	0.0513	0.2167
578	M	WT	Room temp	16.91	49.8141	183.981	98.928	1.0663	4.1709	0.0459	0.2306
589	M	WT	Room temp	25.16	43.3527	257.723	163.685	0.4507	4.9654	0.0509	0.1894
607	M	WT	Room temp	21.6	46.7558	224.229	174.269	0.8225	4.6919	0.0487	0.2033
609	M	WT	Room temp	20.89	44.1085	218.57	122.561	0.8452	4.3514	0.0511	0.2133
500	M	WT	Cold	19.79	45.1545	210.904	111.174	0.8468	4.0832	0.0501	0.2331
502	M	WT	Cold	18.15	46.3339	193.746	110.955	1.2322	4.2065	0.051	0.2265
560	M	WT	Cold	20.41	45.3821	212.455	122.649	0.7912	4.2148	0.0504	0.227
562	M	WT	Cold	17.56	47.3851	186.171	111.242	1.0934	4.0025	0.0496	0.2449
588	M	WT	Cold	17.17	45.8978	185.715	91.5636	1.0284	3.7588	0.0501	0.2569
610	M	WT	Cold	19.21	46.9076	199.587	129.315	0.8855	4.2852	0.0492	0.2277
526	M	KO	Room temp	19.49	44.6109	211.178	113.412	1.1489	3.9868	0.0531	0.2425
539	M	KO	Room temp	29.58	35.4197	298.609	104.391	0.2331	4.9141	0.062	0.1869
541	M	KO	Room temp	19.01	43.0192	207.345	97.1468	1.4669	4.1515	0.0568	0.2302
548	M	KO	Room temp	17.77	51.1239	186.627	136.895	1.0866	4.4088	0.0457	0.2178
555	M	KO	Room temp	23.93	43.1786	243.759	152.031	0.6512	4.7213	0.0517	0.2019
585	M	KO	Room temp	15.83	48.1012	168.557	98.7816	1.2191	3.8374	0.0487	0.255
603	M	KO	Room temp	19.02	45.8809	204.15	104.513	1.0979	4.1314	0.0499	0.228
507	M	KO	Cold	21.34	47.5592	222.951	159.298	0.9189	4.8928	0.0477	0.1895
508	M	KO	Cold	19.11	45.2585	202.051	101.872	1.1665	4.2816	0.0517	0.2222
525	M	KO	Cold	16.84	47.7833	195.936	121.589	1.4413	3.8608	0.0501	0.2508
540	M	KO	Cold	18.42	47.2563	194.111	109.759	0.9852	4.1692	0.0485	0.2284
554	M	KO	Cold	16.88	46.7353	179.691	101.93	1.341	4.0246	0.0512	0.2401
577	M	KO	Cold	19.78	46.4127	208.714	136.689	1.0385	4.3948	0.051	0.2175
602	M	KO	Cold	16.59	47.0979	179.326	99.8339	1.1414	3.724	0.0493	0.2623

### Sheet: Body weight, tissue weight
Body weight	Male WT (n=7)
Timepoint	mouse 1	mouse 2	mouse 3	mouse 4	mouse 5	mouse 6	mouse 7
Baseline	53.5	43.3	49.1	43.9	48.8	47.9	46
Endpoint (week 4)	35.3	40.6	27.9	36	43.9	30.4	37.3
Body weight	Male Trpm8-KO (n=7)
Timepoint	mouse 1	mouse 2	mouse 3	mouse 4	mouse 5	mouse 6	mouse 7
Baseline	39.9	45.9	30.3	44.8	51.9	35.5	51.1
Endpoint (week 4)	35.3	40.6	27.9	36	43.9	30.4	37.3
Brown Adipose Tissue mass
BAT (males)	Room Temperature
Genotype groups	mouse 1	mouse 2	mouse 3	mouse 4	mouse 5	mouse 6	mouse 7	mouse 8
WT (n=7)	0.0774	0.0404	0.0723	0.0765	0.0527	0.0349	0.0442
Trpm8-KO (n=8)	0.0801	0.0503	0.0201	0.0468	0.0441	0.0326	0.0404	0.0712
BAT (males)	Cold Exposure
Genotype groups	mouse 1	mouse 2	mouse 3	mouse 4	mouse 5	mouse 6	mouse 7
WT (n=6)	0.1082	0.0934	0.1025	0.0815	0.0842	0.0897
Trpm8-KO (n=7)	0.074	0.0746	0.0692	0.06	0.08	0.0719	0.0954
Inguinal Adipose Tissue mass
iWAT (males)	Room Temperature
Genotype groups	mouse 1	mouse 2	mouse 3	mouse 4	mouse 5	mouse 6	mouse 7	mouse 8
WT (n=7)	0.8117	0.4966	0.67	0.4756	0.7279	0.8913	0.8946
Trpm8-KO (n=8)	1.2127	0.4725	0.0619	0.245	0.5136	0.9044	0.1895	0.7843
iWAT (males)	Cold Exposure
Genotype groups	mouse 1	mouse 2	mouse 3	mouse 4	mouse 5	mouse 6	mouse 7
WT (n=6)	0.6653	0.3402	0.3774	0.5209	0.4239	0.4033
Trpm8-KO (n=7)	0.1651	0.4081	0.1876	0.6712	0.7539	0.1605	0.7666
Gonadal Adipose Tissue mass
gWAT (males)	Room Temperature
Genotype groups	mouse 1	mouse 2	mouse 3	mouse 4	mouse 5	mouse 6	mouse 7	mouse 8
WT (n=7)	0.9426	0.7108	1.201	1.0443	0.6582	0.6961	0.8837
Trpm8-KO (n=8)	0.997	0.7554	0.142	0.5733	0.8358	1.1566	0.7173	1.3525
gWAT (males)	Cold Exposure
Genotype groups	mouse 1	mouse 2	mouse 3	mouse 4	mouse 5	mouse 6	mouse 7
WT (n=6)	0.7011	0.229	0.473	0.4826	0.4964	0.6355
Trpm8-KO (n=7)	0.2432	0.6694	0.2161	0.8386	0.9204	0.2787	0.5986
body weight	Female WT (n=9)
Timepoint	mouse 1	mouse 2	mouse 3	mouse 4	mouse 5	mouse 6	mouse 7	mouse 8
Baseline	38.2	39.9	32.9	44.4	32.3	37.9	33.9	35.8
Endpoint (week 4)	33.1	31.2	25.6	35	27.9	29.1	27	30.3
Timepoint	mouse 9
Baseline	37.7
Endpoint (week 4)	28.2
body weight	Female Trpm8-KO (n=11)
Timepoint	mouse 1	mouse 2	mouse 3	mouse 4	mouse 5	mouse 6	mouse 8	mouse 9
Baseline	27.3	38.7	25.3	41.1	29.2	29.3	41.1	33.2
Endpoint (week 4)	25.4	30	22.7	32.8	24	24.9	31	30.2
Timepoint	mouse 10	mouse 11
Baseline	34.4	31.1
Endpoint (week 4)	26.4	27.7
Brown Adipose Tissue mass
BAT (females)	Room Temperature
Genotype groups	mouse 1	mouse 2	mouse 3	mouse 4	mouse 5	mouse 6	mouse 7	mouse 8
WT (n=7)	0.0354	0.048	0.0299	0.0496	0.0241	0.0144	0.021
Trpm8-KO (n=10)	0.031	0.043	0.0384	0.0356	0.0295	0.0499	0.0384	0.0363
BAT (females)	Room Temperature
Genotype groups	mouse 9	mouse 10
WT (n=7)
Trpm8-KO (n=10)	0.0427	0.0409
BAT (females)	Cold Exposure
Genotype groups	mouse 1	mouse 2	mouse 3	mouse 4	mouse 5	mouse 6	mouse 7	mouse 8
WT (n=10)	0.0648	0.0734	0.0655	0.0659	0.0602	0.0539	0.047	0.0375
Trpm8-KO (n=10)	0.0847	0.0457	0.0365	0.0523	0.0339	0.0423	0.0362	0.0382
BAT (females)	Cold Exposure
Genotype groups	mouse 9	mouse 10
WT (n=10)	0.0349	0.0543
Trpm8-KO (n=10)	0.0318	0.0448
Inguinal Adipose Tissue mass
iWAT (females)	Room Temperature
Genotype groups	mouse 1	mouse 2	mouse 3	mouse 4	mouse 5	mouse 6	mouse 7	mouse 8
WT (n=7)	0.4936	0.7123	0.1685	0.7002	0.7414	0.1459	0.2066
Trpm8-KO (n=10)	0.1718	0.5283	0.4307	0.1167	0.4563	0.4916	0.577	0.3312
iWAT (females)	Room Temperature
Genotype groups	mouse 9	mouse 10
WT (n=7)
Trpm8-KO (n=10)	0.4103	0.1488
iWAT (females)	Cold Exposure
Genotype groups	mouse 1	mouse 2	mouse 3	mouse 4	mouse 5	mouse 6	mouse 7	mouse 8
WT (n=10)	0.2053	0.3039	0.3392	0.5546	0.6502	0.826	0.2268	0.3055
Trpm8-KO (n=10)	0.1608	0.1421	0.1153	0.1755	0.841	0.2087	0.1214	0.342
iWAT (females)	Cold Exposure
Genotype groups	mouse 9	mouse 10
WT (n=10)	0.4307	0.4552
Trpm8-KO (n=10)	0.119	0.3255
Gonadal Adipose Tissue mass
gWAT (females)	Room Temperature
Genotype groups	mouse 1	mouse 2	mouse 3	mouse 4	mouse 5	mouse 6	mouse 7	mouse 8
WT (n=7)	0.4529	0.6942	0.1611	0.6776	0.6561	0.2951	0.2441
Trpm8-KO (n=10)	0.1428	0.7892	0.8073	0.1217	0.5316	0.6575	0.7965	0.2735
gWAT (females)	Room Temperature
Genotype groups	mouse 9	mouse 10
WT (n=7)
Trpm8-KO (n=10)	0.4802	0.128
gWAT (females)	Cold Exposure
Genotype groups	mouse 1	mouse 2	mouse 3	mouse 4	mouse 5	mouse 6	mouse 7	mouse 8
WT (n=10)	0.1918	0.2142	0.1418	0.2513	0.3563	0.6764	0.1265	0.274
Trpm8-KO (n=10)	0.1368	0.1915	0.1268	0.1289	0.4986	0.1719	0.0316	0.2023
gWAT (females)	Cold Exposure
Genotype groups	mouse 9	mouse 10
WT (n=10)	0.2814	0.351
Trpm8-KO (n=10)	0.075	0.2203
